# Calculating metalation in cells reveals CobW acquires Co^II^ for vitamin B_12_ biosynthesis upon binding nucleotide

**DOI:** 10.1101/2020.06.26.173062

**Authors:** Tessa R. Young, Maria Alessandra Martini, Deenah Osman, Richard J. Morton, Evelyne Deery, Martin J. Warren, Nigel J. Robinson

**Affiliations:** Department of Biosciences, Durham University, Durham, UK; Department of Chemistry, Durham University, Durham, UK; Max Planck Institute for Chemical Energy Conversion, Mülheim an der Ruhr, Germany; Department of Mathematics, Physics, and Electrical Engineering, Northumbria University, Newcastle-upon-Tyne, UK; School of Biosciences, University of Kent, Canterbury, Kent, UK; Quadram Institute Bioscience, Norwich Research Park, Norfolk, UK

## Abstract

Protein metal-occupancy (metalation) *in vivo* has been elusive. Here we develop a metalation-calculator which accounts for inter-metal competition and changing metal-availabilities inside cells. The calculations are based on available free-energies of metals determined from the responses of metal sensors. We use the calculator to understand the function and mechanism of CobW, a predicted Co^II^-chaperone for vitamin B_12_. CobW is calculated to acquire negligible metal alone: But, upon binding nucleotide (GTP) and Mg^II^, CobW assembles a high-affinity site that can obtain Co^II^ or Zn^II^ from the intracellular milieu. In idealised cells with sensors at the mid-points of their responses, competition within the cytosol enables Co^II^ to outcompete Zn^II^ for binding CobW. Thus, Co^II^ is the cognate metal. However, after growth in different [Co^II^], Co^II^-occupancy ranges from 10 to 97% which matches CobW-dependent B_12_ synthesis. The calculator reveals how CobW acquires its metal and is made available for use with other proteins.
