## Supplementary Data 1 for "Calculating metalation in cells reveals CobW acquires Co^II^ for vitamin B_12_ biosynthesis upon binding nucleotide": Supplementary Data 1.xlsx

### Sheet: Sheet1
	Metalation calculator			Metal affinities of molecule (M) (dissociation constants)	∆G for complexation with the molecule (kJ mol-1)	Buffered metal concentration (M)	intracellular available ∆G (kJ mol-1)		e^((∆GM-∆GMP)/RT)				Molecule occupancy with metal
			Mg	1000	17.1231	0.0027	-14.661		2.7e-06			Mg	2.9785e-08
	This spreadsheet allows the calculation of the metalation state of a molecule of interest in vivo.		Mn	1000	17.1231	2.6e-06	-31.8776		2.6e-09			Mn	2.86818e-11
			Fe	1e-06	-34.2462	4.8e-08	-41.7732		0.048			Fe	0.000529511
	Intracellular available ΔG (column H) is defined as the free energy required for a hypothetical ligand to become 50% metalated at a given intracellular metal availability (column G) . The metalation of the molecule of interest depends on the difference between the ΔG for its metalation (column F) and the intracellular available ΔG (column H).		Co	3e-11	-60.0613	2.5e-09	-49.0979		83.3333			Co	0.91929
			Ni	9.8e-10	-51.4193	1.8e-13	-72.743		0.000183673			Ni	2.02619e-06
			Cu	2.4e-16	-89.1529	1.2e-18	-102.287		0.005			Cu	5.51574e-05
			Zn	1.9e-13	-72.609	1.19e-12	-68.0611		6.26316			Zn	0.0690919
											Total Metalation		0.988969
	Here, the calculations are based on metal availabilities in an 'ideal' Salmonella Thyphimurium cell: Salmonella metal availabilities were inferred from the endogenous metal sensors undergoing half of the maximal response to their cognate metals. Users can input their own bespoke 'intracellular available ΔG' values: these can be calculated if the fractional responses of metal sensors (determined f…
	Instructions
	Input values in red and yellow cells
	1. Column E (red): Known metal affinities for the molecule of interest, expressed as dissociation constants. If a metal affinity is unknown, insert a value of 1000 into column E.
	2. Columns G and H (yellow): Intracellular metal availabilities (expressed either as a molar concentration in column G or free energy of intracellular metalation in column H). If molar concentrations are inserted (G), the free energy is automatically calculated (H). If metal availabilities are unknown, the provided Salmonella values can be used.
	Output in blue cells
	1. Percentage occupancy of the molecule of interest with each metal
	2. Total molecole occupancy with metals (always <100%)
